# Morphogenesis in *Trypanosoma cruzi* epimastigotes proceeds via a highly asymmetric cell division

**DOI:** 10.1101/2023.05.24.542100

**Authors:** Paul C. Campbell, Christopher L. de Graffenried

**Author notes:** Address correspondence to Christopher de Graffenried.

## Abstract

*Trypanosoma cruzi* is a protist parasite that is the causative agent of Chagas’ disease, a neglected tropical disease endemic to the Americas. *T. cruzi* cells are highly polarized and undergo morphological changes as they cycle within their insect and mammalian hosts. Work on related trypanosomatids has described cell division mechanisms in several life-cycle stages and identified a set of essential morphogenic proteins that serve as markers for key events during trypanosomatid division. Here, we use Cas9-based tagging of morphogenic genes, live-cell imaging, and expansion microscopy to study the cell division mechanism of the insect-resident epimastigote form of *T. cruzi,* which represents an understudied trypanosomatid morphotype. We find that *T. cruzi* epimastigote cell division is highly asymmetric, producing one daughter cell that is significantly smaller than the other. Daughter cell division rates differ by 4.9 h, which may be a consequence of this size disparity. Many of the morphogenic proteins identified in *T. brucei* have altered localization patterns in *T. cruzi* epimastigoes, which may reflect fundamental differences in the cell division mechanism of this life cycle stage, which widens and shortens the cell body to accommodate the duplicated organelles and cleavage furrow rather than elongating the cell body along the long axis of the cell, as is the case in life-cycle stages that have been studied in *T. brucei*. This work provides a foundation for further investigations of *T. cruzi* cell division and shows that subtle differences in trypansomatid cell morphology can alter how these parasites divide.

**Author Summary:** *Trypanosoma cruzi* causes Chagas’ disease, which is among the most neglected of tropical diseases, affecting millions of people in South and Central America along with immigrant populations around the world. *T. cruzi* is related to other important pathogens such as *Trypanosoma brucei* and *Leishmania spp,* which have been the subject of molecular and cellular characterizations that have provided an understanding of how these organisms shape their cells and undergo division. Work in *T. cruzi* has lagged due to an absence of molecular tools for manipulating the parasite and the complexity of the original published genome; these issues have recently been resolved. Building on work in *T. brucei*, we have studied the localization of key cell cycle proteins and quantified changes in cell shape during division in an insect-resident form of *T. cruzi*. This work has uncovered unique adaptations to the cell division process in *T. cruzi* and provides insight into the range of mechanisms this family of important pathogens can employ to colonize their hosts.
