## Supplementary material for "Morphogenesis in *Trypanosoma cruzi* epimastigotes proceeds via a highly asymmetric cell division": S1 Table

### Sheet: Sheet1
sgRNA Primers	Sequence		Healing construct primers	Sequence
Universal Reverse	AAAAGCACCGACTCGGTGCCACTTTTTCAAGTTGATAACGGACTAGCCTTATTTTAACTTGCTATTTCTAGCTCTAAAAC		TF1 FW	GCGTGTCGATCCGGCGCGGTTCCCCCTTGAatggccaagcctttgtctca
KLIF FW	GAAATTAATACGACTCACTATAGGGTACGCTTAAACTCCATGTGGTTTTAGAGCTAGAAATAGC		TF1 RV	CATCGACAGCGAAATCAAGGAGACCATACCCGCCTTATACAATTCGTCCATCCC
Sas6 FW	GAAATTAATACGACTCACTATAGGTATATATAGATGAACCGCAGGTTTTAGAGCTAGAAATAGC		PLK-FW	GAATTTATTGGGTTGCACGTCTTGCACCAGCatggccaagcctttgtctca
FAZ25 FW	GAAATTAATACGACTCACTATAGGAGGTATTCCACACACCCATGGTTTTAGAGCTAGAAATAGC		PLK RV	CCGCGCCGGCATCACTGGCTGCTGCGCCTGTGCCTTATACAATTCGTCCATCCC
PLK FW	GAAATTAATACGACTCACTATAGGGCACGTCATGCACCAGCCACGTTTTAGAGCTAGAAATAGC		FAZ25 FW	GCACTGCCAAAAGAGGTATTCCACACACCCatggccaagcctttgtctcaag
TOEFAZ1 FW	GAAATTAATACGACTCACTATAGGTCAAGGAGACCATACCCTCAGTTTTAGAGCTAGAAATAGC		FAZ25 RV	CTAAAGGCAGAGCACCGGCCGTGTTCCGCATCTTATACAATTCGTCCATCCCC
			Sas6 FW	GCGTATATATATATATATATATATATATAGATGAACCGatggccaagcctttgtctcaag
			Sas6 RV	CGTGTCACGCAACGCAATCGCATCGCCACTGGCCTTATACAATTCGTCCATCCC
			KLIF FW	GTATAATACTTTCATACGTGCATATCCACACatggccaagcctttgtctcaag
			KLIF RV	CTGCGACTCGAGTTTGTACGCTTAAACTCCATCTTATACAATTCGTCCATCCCC
